# Isw2-mediated chromatin remodeling governs antifungal tolerance and heteroresistance in *Candida albicans*

**DOI:** 10.64898/2026.04.21.719916

**Authors:** Maria Juliana Mantilla, Faïza Tebbji, Antony T Vincent, Louis Villeneuve, Andrew Chatr-aryamontri, Adnane Sellam

**Affiliations:** Montreal Heart Institute, Université de Montréal, Montréal, QC, Canada; Department of Microbiology, Infectious Diseases and Immunology, Faculty of Medicine, Université de Montréal, Montréal, QC, Canada; Department of Animal Sciences, Université Laval, Quebec City, QC, Canada; Institut de Recherche en Immunologie et en Cancérologie, Université de Montréal, Montréal, QC, Canada

**Author notes:** Address correspondence to Adnane Sellam.

## Abstract

Antifungal tolerance, unlike resistance, allows cells to grow slowly at concentrations above the minimum inhibitory concentration. While resistance mechanisms are well characterized, the pathways underlying tolerance remain elusive. Here, we performed a genetic screen of a transcriptional factor mutant library to identify regulators of azole tolerance in *Candida albicans*. This screen uncovered Isw2, the catalytic subunit of the ISW2 ATP-dependent chromatin remodeling complex, as a negative regulator of azole tolerance. Integrating transcriptomics, Isw2 DNA-binding profiles, and nucleosome-occupancy analyses revealed that Isw2 maintains a repressive chromatin architecture at the *CRZ1* promoter, limiting the nucleosome-depleted region and suppressing *CRZ1* transcription. Isw2 also modulates fluconazole heteroresistance and amphotericin B sensitivity through Crz1. In addition, we identified the copper-responsive transcription factor Mac1 as a context-dependent regulator of azole tolerance, acting negatively under copper limitation but positively under copper-replete conditions. Together, these findings reveal unexpected roles for chromatin remodeling and copper homeostasis in antifungal tolerance.
