## Supplementary Table S1 for "Isw2-mediated chromatin remodeling governs antifungal tolerance and heteroresistance in *Candida albicans*"

### Sheet: Table S1
Table S1. Tolerance results for Homann collection screening
Genetic screen for fluconazole tolerance (disk diffusion assay, FoG₅₀) performed in SC medium with a disk containing 25 µg of fluconazole.
Color code: orange, high resistance; black, filamentation; red, significant tolerance; grey, non-significant tolerance.

### Sheet: FoG50
									Ordinary one-way ANOVA
ORF	Gene name	Strain number	Plate name	Position in plate	Replicate 1	Replicate 2	Replicate 3	Mean	Summary	Adjustev p-value
orf19.454	SFL1	1	X1	A1	0.46	0.5	0.67	0.543333	****	<0.0001
orf19.921	HMS1	2	X1	A2	0.2	0.18	0.17	0.183333
orf19.1069	RPN4	3	X1	A3	0.14	0.14	0.13	0.136667
orf19.1253	PHO4	4	X1	A4	0.57		0.49	0.53	****	<0.0001
orf19.1499	CTF1	5	X1	A5	0.12	0.12	0.09	0.11
orf19.2646	ZCF13	6	X1	A6	0.13	0.16	0.11	0.133333
orf19.2647	ZCF14	7	X1	A7	0.11	0.14	0.15	0.133333
orf19.2730	orf19.2730	8	X1	A8	0.12	0.1	0.14	0.12
orf19.2748	ARG83	9	X1	A9	0.13	0.11	0.11	0.116667
orf19.3188	TAC1	10	X1	A10	0.1	0.11	0.07	0.0933333
orf19.3190	HAL9	11	X1	A11	0.26	0.13	0.19	0.193333
orf19.3305	ZCF17	12	X1	A12	0.16	0.13	0.13	0.14
orf19.3308	STB5	13	X1	B1	0.14	0.16	0.12	0.14
orf19.3434	TRY5	14	X1	B2	0.14	0.16	0.1	0.133333
orf19.3753	SEF1	15	X1	B3	0.12		0.12	0.12
orf19.3809	BAS1	16	X1	B4	0.12	0.24	0.1	0.153333
orf19.3876	ZCF19	17	X1	B5	0.14	0.16	0.12	0.14
orf19.3912	GLN3	18	X1	B6	0.11	0.23	0.13	0.156667
orf19.3928	orf19.3928	19	X1	B7	0.11	0.17	0.08	0.12
orf19.3969	SFL2	20	X1	B8	0.11	0.09	0.09	0.0966667
orf19.4000	GRF10	21	X1	B9	0.11	0.17	0.18	0.153333
orf19.4056	BRG1	22	X1	B10	0.1	0.1	0.09	0.0966667
orf19.4145	ZCF20	23	X1	B11	0.13	0.13	0.09	0.116667
orf19.4166	ZCF21	24	X1	B12	0.13	0.13	0.09	0.116667
orf19.4225	LEU3	25	X1	C1	0.2	0.15	0.15	0.166667
orf19.4251	ZCF22	26	X1	C2	0.14	0.11	0.12	0.123333
orf19.4288	CTA7	27	X1	C3	0.16	0.16	0.12	0.146667
orf19.4438	RME1	28	X1	C4	0.26	0.14	0.13	0.176667
orf19.4450	ZCF23	29	X1	C5	0.17	0.16	0.1	0.143333
orf19.4524	ZCF24	30	X1	C6	0.17	0.27	0.09	0.176667
orf19.4568	ZCF25	31	X1	C7	0.17	0.19	0.13	0.163333
orf19.4662	RLM1	32	X1	C8	0.22	0.11	0.11	0.146667
orf19.4670	CAS5	33	X1	C9	0.14	0.07	0.08	0.0966667
orf19.4722	RTG1	34	X1	C10	0.1	0.13	0.1	0.11
orf19.4778	LYS142	35	X1	C11	0.15	0.21	0.1	0.153333
orf19.4853	HCM1	36	X1	C12	0.13	0.29	0.08	0.166667
orf19.4941	TYE7	37	X1	D1	0.23	0.25	0.18	0.22
orf19.4972	OFI1	38	X1	D2	0.1	0.16	0.12	0.126667
orf19.5001	CUP2	39	X1	D3	0.14	0.08	0.09	0.103333
orf19.5026	orf19.5026	40	X1	D4	0.1	0.14	0.11	0.116667
orf19.5097	CAT8	41	X1	D5	0.19	0.11	0.14	0.146667
orf19.5133	ZCF29	42	X1	D6	0.21	0.14	0.12	0.156667
orf19.5251	ZCF30	43	X1	D7	0.19	0.13	0.12	0.146667
orf19.5326	MIG2	44	X1	D8	0.16	0.16	0.13	0.15
orf19.5338	GAL4	45	X1	D9	0.11	0.16	0.15	0.14
orf19.5380	LYS144	46	X1	D10	0.27	0.13	0.09	0.163333
orf19.5498	EFH1	47	X1	D11	0.12	0.11	0.09	0.106667
orf19.5548	LYS14	48	X1	D12		0.19	0.1	0.145
orf19.5651	orf19.5651	49	X1	E1	0.19	0.14	0.13	0.153333
orf19.5849	CWT1	50	X1	E2	0.16	0.15	0.11	0.14
orf19.5855	MBP1	51	X1	E3	0.09	0.17	0.13	0.13
orf19.5917	STP1	52	X1	E4	0.11	0.16	0.1	0.123333
orf19.5924	ZCF31	53	X1	E5	0.08	0.19	0.13	0.133333
orf19.5940	ZCF32	54	X1	E6	0.15	0.17	0.1	0.14
orf19.5975	TRY4	55	X1	E7	0.1	0.14	0.11	0.116667
orf19.5992	WOR2	56	X1	E8	0.08	0.11	0.1	0.0966667
orf19.6038	UGA32	57	X1	E9	0.16	0.15	0.11	0.14
orf19.6102	RCA1	58	X1	E10		0.15	0.12	0.135
orf19.6124	ACE2	59	X1	E11	0.11	0.13	0.13	0.123333
orf19.6182	MRR2	60	X1	E12	0.18	0.13	0.1	0.136667
orf19.6514	CUP9	61	X1	F1	0.1	0.1	0.13	0.11
orf19.6824	TRY6	62	X1	F2	0.12	0.14	0.12	0.126667
orf19.6874	orf19.6874	63	X1	F3	0.13	0.22	0.11	0.153333
orf19.7017	YOX1	64	X1	F4	0.21	0.15	0.21	0.19
orf19.7068	MAC1	65	X1	F5		0.37	0.22	0.295	*	0.013
orf19.7317	UGA33	66	X1	F6	0.21	0.21	0.11	0.176667
orf19.7319	SUC1	67	X1	F7	0.15	0.17	0.12	0.146667
orf19.7359	CRZ1	68	X1	F8	0.22	0.2	0.12	0.18
orf19.7372	MRR1	69	X1	F9	0.11	0.15	0.09	0.116667
orf19.7374	CTA4	70	X1	F10	0.33	0.2		0.265	*	0.0425
orf19.7518	ZCF38	71	X1	F11	0.13	0.25	0.15	0.176667
orf19.7570	UGA3	72	X1	F12	0.16	0.29	0.12	0.19
orf19.7583	ZCF39	73	X1	G1		0.19	0.14	0.165
orf19.166	ASG1	74	X1	G2	0.17	0.13	0.11	0.136667
orf19.217	orf19.217	75	X1	G3	0.26	0.18	0.11	0.183333
orf19.255	ZCF1	76	X1	G4	0.18	0.15	0.13	0.153333
orf19.391	UPC2	77	X1	G5	0.07	0.12	0.14	0.11
orf19.431	ZCF2	78	X1	G6	0.31	0.16	0.09	0.186667
orf19.517	HAP31	79	X1	G7	0.11	0.11	0.14	0.12
orf19.681	HAP43	80	X1	G8	0.25	0.13	0.14	0.173333
orf19.837.1	INO4	81	X1	G9	0.16	0.1	0.14	0.133333
orf19.909	STP4	82	X1	G10		0.49	0.43	0.46	****	<0.0001
orf19.971	SKN7	83	X1	G11	0.14	0.15	0.1	0.13
orf19.1032	SKO1	84	X1	G12	0.18	0.16	0.17	0.17
orf19.1035	WAR1	85	X1	H1	0.09	0.15	0.12	0.12
orf19.1168	ZCF3	86	X1	H2	0.25	0.2		0.225
orf19.1228	HAP2	87	X1	H3	0.12	0.17	0.14	0.143333
orf19.1274	orf19.1274	88	X1	H4	0.2	0.12	0.12	0.146667
orf19.1496	orf19.1496	89	X1	H5		0.13	0.09	0.11
orf19.1543	OPI1	90	X1	H6	0.93	0.69	0.64	0.753333	****	<0.0001
orf19.1685	ZCF7	91	X1	H7	0.16	0.18	0.12	0.153333
orf19.1926	SEF2	92	X1	H8	0.34	0.22		0.28	*	0.0237
orf19.1973	HAP5	93	X1	H9	0.16	0.13	0.14	0.143333
orf19.2088	DPB4	94	X1	H10		0.24	0.22	0.23
orf19.2119	NDT80	95	X1	H11	0.21	0.34	0.25	0.266667
orf19.2356	CRZ2	96	X1	H12	0.13	0.15	0.11	0.13
orf19.2476	orf19.2476	97	X2	A1	0.1	0.1	0.13	0.11
orf19.2745	UME7	98	X2	A2	0.06	0.09	0.1	0.0833333
orf19.2753	ZCF15	99	X2	A3	0.07	0.09	0.12	0.0933333
orf19.2808	ZCF16	100	X2	A4	0.1	0.08	0.09	0.09
orf19.2842	GZF3	101	X2	A5		0.07	0.07	0.07
orf19.2961	orf19.2961	102	X2	A6	0.25		0.27	0.26
orf19.3063	HFL1	103	X2	A7	0.24	0.17	0.12	0.176667
orf19.3127	CZF1	104	X2	A8	0.07	0.08	0.13	0.0933333
orf19.3625	orf19.3625	105	X2	A9	0.1	0.1	0.1	0.1
orf19.3794	CSR1	106	X2	A10	0.12	0.11	0.13	0.12
orf19.4318	MIG1	107	X2	A11	0.14	0.31	0.12	0.19
orf19.4647	HAP3	108	X2	A12	0.14	0.13	0.11	0.126667
orf19.4752	MSN4	109	X2	B1	0.12	0.09	0.09	0.1
orf19.4998	ROB1	110	X2	B2	0.11	0.09	0.1	0.1
orf19.5249	orf19.5249	111	X2	B3	0.1	0.07	0.13	0.1
orf19.5343	ASH1	112	X2	B4	0.08	0.15	0.12	0.116667
orf19.5558	RBF1	113	X2	B5	0.11	0.15	0.12	0.126667
orf19.5729	FGR17	114	X2	B6	0.09	0.12	0.14	0.116667
orf19.5908	TEC1	115	X2	B7	0.13	0.12	0.11	0.12
orf19.5910	orf19.5910	116	X2	B8	0.13	0.12	0.12	0.123333
orf19.6109	TUP1	117	X2	B9	0.09	0.11	0.14	0.113333
orf19.6121	MNL1	118	X2	B10	NA	0.64	0.81	0.725	****	<0.0001
orf19.6680	FGR27	119	X2	B11	0.1	0.1	0.1	0.1
orf19.6781	ZFU2	120	X2	B12	0.11	0.1	0.09	0.1
orf19.6798	SSN6	121	X2	C1	0.12	0.1	0.13	0.116667
orf19.6817	FCR1	122	X2	C2	0.1	0.09	0.11	0.1
orf19.6888	orf19.6888	123	X2	C3	0.13	0.08	0.12	0.11
orf19.6985	TEA1	124	X2	C4	0.09	0.12	0.07	0.0933333
orf19.7150	NRG1	125	X2	C5	0.42	0.41		0.415	****	<0.0001
orf19.7247	RIM101	126	X2	C6	0.42	0.41		0.415	****	<0.0001
orf19.7401	ISW2	127	X2	C7	0.27		0.26	0.265	*	0.0425
orf19.7436	AAF1	128	X2	C8	0.12	0.11	0.17	0.133333
orf19.3193	FCR3	129	X2	C9	0.11	0.16	0.17	0.146667
orf19.4766	ARG81	130	X2	C10	0.1	0.15	0.17	0.14
orf19.7371	ZCF35	131	X2	C11	0.1	0.12	0.15	0.123333
orf19.7381	AHR1	132	X2	C12	0.64	0.55	0.57	0.586667	****	<0.0001
orf19.3187	ZNC1	133	X2	D1	0.11	0.13	0.13	0.123333
orf19.4545	SWI4	134	X2	D2	0.1	0.11	0.13	0.113333
orf19.4573	ZCF26	135	X2	D3	0.11	0.1	0.11	0.106667
orf19.173	orf19.173	136	X2	D4	0.13	0.2	0.13	0.153333
orf19.723	BCR1	137	X2	D5	0.51	0.62		0.565	****	<0.0001
orf19.1187	CPH2	138	X2	D6	0.28	0.34		0.31	**	0.0071
orf19.1275	GAT1	139	X2	D7	0.14	0.09	0.12	0.116667
orf19.1623	CAP1	140	X2	D8	0.19	0.1	0.12	0.136667
orf19.1718	ZCF8	141	X2	D9	0.11	0.21	0.09	0.136667
orf19.2315	RTG3	142	X2	D10	0.07	0.1	0.09	0.0866667
orf19.2612	orf19.2612	143	X2	D11	0.12	0.1	0.11	0.11
orf19.3182	GIS2	144	X2	D12	0.16	0.17	0.17	0.166667
orf19.3736	KAR4	145	X2	E1	0.13	0.1	0.09	0.106667
orf19.4767	ZCF28	146	X2	E2	0.15	0.14	0.12	0.136667
orf19.4869	SFU1	147	X2	E3	0.17		0.11	0.14
orf19.1227	ZCF4	148	X2	E4	0.17	0.13	0.12	0.14
orf19.1255	ZCF5	149	X2	E5	0.08	0.13	0.14	0.116667
orf19.1497	ZCF6	150	X2	E6	0.08	0.08	0.1	0.0866667
orf19.1577	orf19.1577	151	X2	E7	0.1	0.15	0.07	0.106667
orf19.2054	FGR15	152	X2	E8	0.1	0.24	0.1	0.146667
orf19.3012	ARO80	153	X2	E9	0.12	0.12	0.12	0.12
orf19.4649	ZCF27	154	X2	E10	0.09	0.1	0.14	0.11
orf19.3252	DAL81	155	X2	E11	0.2	0.2	0.1	0.166667
orf19.610	EFG1	156	X2	E12	0.42	0.6	0.33	0.45	***	0.0005
orf19.1150	orf19.1150	157	X2	F1	0.13	0.14	0.11	0.126667
orf19.1773	RAP1	158	X2	F2	0.08	0.12	0.07	0.09
orf19.1757	orf19.1757	159	X2	F3	0.1	0.27	0.07	0.146667
orf19.2743	orf19.2743	160	X2	F4	0.11	0.11	0.1	0.106667
orf19.4776	LYS143	161	X2	F5	0.1	0.14	0.12	0.12
orf19.4961	STP2	162	X2	F6	0	0	0	0
orf19.3865	RFX1	163	X2	F7	0.1	0.09	0.19	0.126667
orf19.2747	RGT1	164	X2	F8	0.1	0.24	0.12	0.153333
orf19.3986	PPR1	165	X2	F9	0.09	0.14	0.13	0.12
	WT (SN250)				0.1	0.09	0.09	0.0933333
