## Supplementary Table S5 for "Isw2-mediated chromatin remodeling governs antifungal tolerance and heteroresistance in *Candida albicans*"

### Sheet: Table S5
Table S5. GSEA analysis of the amphotericin-treated isw2 cells.

### Sheet: GSEA positive correlation
NAME	SIZE	ES	NES	NOM p-val	FDR q-val	RANK AT MAX	LEADING EDGE
HYPHAE_SPIDER_Down	307	0.680155	2.92061	0	0	1357	tags=70%, list=22%, signal=86%
DOWN IN HSP90	335	0.636263	2.75053	0	0	1266	tags=62%, list=21%, signal=75%
NUCLEOLUS_CEL	111	0.708908	2.7411	0	0	1319	tags=79%, list=22%, signal=100%
RIBOSOME BIOGENESIS AND ASSEMBLY_BIO	153	0.662697	2.64	0	0	1319	tags=67%, list=22%, signal=84%
UPC2_Down	263	0.619734	2.62545	0	0	1269	tags=67%, list=21%, signal=81%
RRNA PROCESSING_BIO	95	0.679674	2.5977	0	0	1108	tags=68%, list=18%, signal=82%
TIF6_BIND	68	0.713803	2.57287	0	0	1114	tags=69%, list=18%, signal=84%
RRNA METABOLIC PROCESS_BIO	98	0.683103	2.5711	0	0	1108	tags=68%, list=18%, signal=82%
Heat shock_Down	225	0.612263	2.56098	0	0	1273	tags=59%, list=21%, signal=72%
RIBONUCLEOPROTEIN COMPLEX BIOGENESIS AND ASSEMBLY_BIO	195	0.618139	2.55232	0	0	1319	tags=58%, list=22%, signal=72%
RPL5_BIND	93	0.672237	2.54235	0	0	1172	tags=62%, list=19%, signal=76%
HAS1_BIND	99	0.655667	2.49713	0	0	1114	tags=57%, list=18%, signal=68%
CDC5_7H_DN	359	0.571631	2.49616	0	0	1712	tags=58%, list=28%, signal=77%
NIP7_BIND	52	0.718006	2.47214	0	0	1114	tags=69%, list=18%, signal=84%
NOG1_BIND	88	0.656685	2.46545	0	0	1172	tags=61%, list=19%, signal=75%
RLP7_BIND	62	0.700238	2.45068	0	0	1136	tags=69%, list=19%, signal=85%
OSMOTIC STRESS DOWN	103	0.626483	2.42985	0	0	1394	tags=66%, list=23%, signal=84%
NOP2_BIND	58	0.68561	2.41755	0	0	1114	tags=67%, list=18%, signal=82%
YTM1_BIND	48	0.717472	2.41684	0	0	1114	tags=69%, list=18%, signal=84%
NOC2_BIND	65	0.68268	2.414	0	0	1114	tags=63%, list=18%, signal=76%
RIBOSOMAL LARGE SUBUNIT BIOGENESIS AND ASSEMBLY_BIO	44	0.736223	2.41399	0	0	1298	tags=82%, list=21%, signal=103%
RRP5_BIND	95	0.630873	2.39923	0	0	950	tags=54%, list=16%, signal=63%
RPL3_BIND	134	0.60316	2.39822	0	0	1538	tags=60%, list=25%, signal=78%
RIBOSOME_CEL	184	0.582871	2.39604	0	0	2114	tags=73%, list=35%, signal=109%
35S PRIMARY TRANSCRIPT PROCESSING_BIO	45	0.713387	2.38601	0	0	1108	tags=78%, list=18%, signal=95%
CYR1_YEAST_Down	295	0.554575	2.38575	0	0	1814	tags=59%, list=30%, signal=80%
STRUCTURAL CONSTITUENT OF RIBOSOME_MOL	145	0.596173	2.38568	0	0	2114	tags=75%, list=35%, signal=113%
NUCLEOLAR PART_CEL	48	0.697548	2.38523	0	0	1314	tags=73%, list=22%, signal=92%
DOWN FE STARVATION	220	0.569038	2.36807	0	0	1446	tags=55%, list=24%, signal=70%
NUG1_BIND	56	0.680124	2.36276	0	0	524	tags=46%, list=9%, signal=50%
CCR4_UP	165	0.579578	2.35126	0	0	1237	tags=50%, list=20%, signal=62%
BRX1_BIND	69	0.65574	2.33956	0	0	1172	tags=61%, list=19%, signal=75%
NSA1_BIND	39	0.732964	2.3321	0	0	524	tags=56%, list=9%, signal=61%
RIBONUCLEOPROTEIN COMPLEX_CEL	298	0.539443	2.33005	0	0	2172	tags=67%, list=36%, signal=100%
CAP2_UP	391	0.532362	2.31071	0	0	1018	tags=46%, list=17%, signal=51%
NOG2_BIND	36	0.713176	2.29974	0	1.78416e-05	1172	tags=61%, list=19%, signal=75%
ACETATE_UP	143	0.579607	2.29686	0	1.74267e-05	759	tags=39%, list=13%, signal=44%
RPL7B_BIND	78	0.620631	2.28445	0	1.70306e-05	1961	tags=77%, list=32%, signal=112%
CIC1_BIND	58	0.658706	2.27977	0	1.66522e-05	485	tags=45%, list=8%, signal=48%
NOC4_BIND	42	0.69964	2.27663	0	1.62902e-05	1207	tags=67%, list=20%, signal=83%
HYPHAE FBS37 (NANTEL)_UP	129	0.575017	2.27206	0	1.59436e-05	1333	tags=63%, list=22%, signal=79%
NOP4_BIND	46	0.676941	2.27136	0	1.56114e-05	1114	tags=65%, list=18%, signal=79%
LARGE RIBOSOMAL SUBUNIT_CEL	86	0.604774	2.26823	0	1.52928e-05	2088	tags=77%, list=35%, signal=116%
NAN1_BIND	45	0.682237	2.26794	0	1.49869e-05	1207	tags=67%, list=20%, signal=83%
NSA2_BIND	25	0.765802	2.26186	0	1.46931e-05	660	tags=68%, list=11%, signal=76%
SKO1_Down	472	0.511618	2.26082	0	1.41386e-05	1649	tags=53%, list=27%, signal=67%
RPL20A_BIND	96	0.599544	2.26068	0	1.38768e-05	1944	tags=73%, list=32%, signal=106%
SPB4_BIND	22	0.791412	2.26036	0	1.36245e-05	675	tags=73%, list=11%, signal=82%
YPG VS YPD UP	364	0.521081	2.25214	0	1.31464e-05	448	tags=28%, list=7%, signal=28%
HYPOXIA_SYNNOTT_DN	163	0.555173	2.2478	0	1.29198e-05	1377	tags=50%, list=23%, signal=63%
RRP12_BIND	64	0.624808	2.23926	0	1.27008e-05	1319	tags=61%, list=22%, signal=77%
NOP7_BIND	60	0.634855	2.23784	0	1.24891e-05	924	tags=52%, list=15%, signal=60%
PROCESSING OF 20S PRE-RRNA_BIO	28	0.7297	2.23584	0	1.22844e-05	1314	tags=82%, list=22%, signal=104%
SNORNA BINDING_MOL	29	0.731829	2.23335	0	2.43453e-05	1314	tags=83%, list=22%, signal=105%
SNF5_HPX_DO	98	0.584661	2.23313	0	2.39589e-05	1518	tags=53%, list=25%, signal=70%
BMS1_BIND	50	0.6523	2.23195	0	2.35845e-05	1415	tags=68%, list=23%, signal=88%
RRP9_BIND	31	0.707514	2.23027	0	2.32217e-05	1125	tags=65%, list=19%, signal=79%
CD STRESS DOWN	56	0.640266	2.22487	0	2.28699e-05	1394	tags=64%, list=23%, signal=83%
ERB1_BIND	64	0.629776	2.21978	0	3.36605e-05	1172	tags=58%, list=19%, signal=71%
TRANSLATION_BIO	245	0.523907	2.2175	0	3.31655e-05	2117	tags=67%, list=35%, signal=99%
RIX1_BIND	28	0.738198	2.21681	0	3.26848e-05	1136	tags=75%, list=19%, signal=92%
COPPER-UP	300	0.521196	2.21506	0	3.22179e-05	1508	tags=52%, list=25%, signal=66%
DBP10_BIND	26	0.752206	2.21394	0	3.17641e-05	524	tags=62%, list=9%, signal=67%
EBP2_BIND	45	0.653802	2.21339	0	3.1323e-05	1194	tags=64%, list=20%, signal=80%
SMALL NUCLEOLAR RIBONUCLEOPROTEIN COMPLEX_CEL	28	0.729957	2.2115	0	3.08939e-05	1314	tags=82%, list=22%, signal=104%
UTP10_BIND	44	0.661637	2.20376	0	6.07771e-05	1598	tags=75%, list=26%, signal=101%
RSA4_BIND	21	0.780525	2.20217	0	5.99668e-05	910	tags=81%, list=15%, signal=95%
DRS1_BIND	45	0.659545	2.19963	0	5.91777e-05	1248	tags=64%, list=21%, signal=81%
RPL25_BIND	98	0.578657	2.19835	0	5.84092e-05	1944	tags=71%, list=32%, signal=104%
HYPHAE_UP	197	0.529217	2.19652	0	5.76604e-05	729	tags=34%, list=12%, signal=37%
PUF6_BIND	82	0.591126	2.19462	0	5.69305e-05	1079	tags=45%, list=18%, signal=54%
RPF1_BIND	32	0.699602	2.19399	0	5.62189e-05	485	tags=50%, list=8%, signal=54%
MRT4_BIND	108	0.567722	2.18942	0	5.55248e-05	1522	tags=52%, list=25%, signal=68%
CYTOSOLIC RIBOSOME (SENSU EUKARYOTA)_CEL	95	0.581631	2.18503	0	6.39009e-05	2114	tags=76%, list=35%, signal=115%
CUP9_UP	55	0.626905	2.17923	0	8.12042e-05	460	tags=42%, list=8%, signal=45%
MPP10_BIND	51	0.632357	2.17488	0	8.02375e-05	1588	tags=69%, list=26%, signal=92%
UTP15_BIND	42	0.669302	2.17335	0	7.92935e-05	1207	tags=64%, list=20%, signal=80%
SOF1_BIND	27	0.710265	2.17297	0	7.83715e-05	1314	tags=74%, list=22%, signal=94%
PSEUDOMONAS_UP	89	0.572241	2.1673	0	8.60884e-05	1505	tags=61%, list=25%, signal=80%
CYTOSOLIC PART_CEL	99	0.568211	2.15883	0	8.41538e-05	2391	tags=85%, list=40%, signal=138%
RPS7A_BIND	100	0.578425	2.15833	0	8.32188e-05	1985	tags=70%, list=33%, signal=102%
RIBOSOME ASSEMBLY_BIO	41	0.669991	2.14911	0	9.76936e-05	1298	tags=71%, list=21%, signal=89%
RIBOSOMAL LARGE SUBUNIT ASSEMBLY AND MAINTENANCE_BIO	30	0.69571	2.14823	0	0.000104799	1298	tags=77%, list=21%, signal=97%
GI COLONIZATION-UP	386	0.491113	2.13315	0	0.000207696	1227	tags=40%, list=20%, signal=47%
RPF2_BIND	54	0.631399	2.13165	0	0.00020551	910	tags=54%, list=15%, signal=63%
NOP1_BIND	134	0.53212	2.12404	0	0.000211212	1538	tags=52%, list=25%, signal=69%
RIBOSOMAL SUBUNIT ASSEMBLY_BIO	39	0.661907	2.12223	0	0.000216731	1298	tags=69%, list=21%, signal=88%
MITOCHONDRIAL RIBOSOME_CEL	64	0.595806	2.11743	0	0.000227644	2079	tags=72%, list=34%, signal=108%
RNA BINDING_MOL	116	0.546203	2.11444	0	0.000232816	1588	tags=51%, list=26%, signal=68%
RPS3_BIND	92	0.556265	2.1131	0	0.000230511	2228	tags=74%, list=37%, signal=115%
RPL27A_BIND	55	0.607838	2.10848	0	0.000242945	1273	tags=55%, list=21%, signal=68%
RNA PROCESSING_BIO	227	0.50271	2.10806	0	0.000240586	1226	tags=40%, list=20%, signal=48%
UTP13_BIND	32	0.675852	2.10731	0	0.000238273	1588	tags=78%, list=26%, signal=105%
CYTOSOLIC LARGE RIBOSOMAL SUBUNIT (SENSU EUKARYOTA)_CEL	49	0.61535	2.10589	0	0.000236003	2088	tags=82%, list=35%, signal=124%
DOT6_Down	66	0.586665	2.10288	0	0.000248037	1116	tags=50%, list=18%, signal=61%
ORGANELLAR RIBOSOME_CEL	64	0.595806	2.1016	0	0.000245719	2079	tags=72%, list=34%, signal=108%
RIX7_BIND	22	0.722938	2.09489	0	0.000264308	660	tags=59%, list=11%, signal=66%
NOC3_BIND	41	0.639724	2.09315	0	0.000261883	1114	tags=54%, list=18%, signal=65%
RRNA MODIFICATION_BIO	16	0.798049	2.09158	0	0.000259502	1049	tags=88%, list=17%, signal=106%
RNA MODIFICATION_BIO	32	0.676557	2.08856	0	0.000284352	1153	tags=66%, list=19%, signal=81%
NOP15_BIND	66	0.582873	2.086	0	0.000288518	1122	tags=48%, list=19%, signal=59%
NOP16_BIND	30	0.683716	2.08565	0	0.000285965	1166	tags=67%, list=19%, signal=82%
MAK21_BIND	26	0.701121	2.08541	0	0.000290006	1172	tags=69%, list=19%, signal=86%
PROTEIN-RNA COMPLEX ASSEMBLY_BIO	83	0.565732	2.08482	0	0.000287484	2027	tags=70%, list=34%, signal=104%
RLP24_BIND	19	0.755104	2.08195	0	0.000298046	910	tags=68%, list=15%, signal=80%
RPL15A_BIND	58	0.607586	2.07535	0	0.000314758	1944	tags=76%, list=32%, signal=111%
UTP6_BIND	24	0.697655	2.07219	0	0.000343938	950	tags=63%, list=16%, signal=74%
IPI3_BIND	17	0.76761	2.06485	0	0.000378975	697	tags=71%, list=12%, signal=80%
NOP56_BIND	76	0.564677	2.06209	0	0.000382106	1207	tags=47%, list=20%, signal=58%
KRE33_BIND	77	0.562842	2.06161	0	0.000378948	1902	tags=65%, list=31%, signal=94%
ARX1_BIND	57	0.59659	2.05738	0	0.000406637	1372	tags=54%, list=23%, signal=70%
RTG1-RTG3-BOUND	257	0.483214	2.05491	0	0.000427588	1150	tags=42%, list=19%, signal=49%
UTP21_BIND	32	0.653908	2.04499	0	0.00055142	1125	tags=59%, list=19%, signal=73%
RPL6A_BIND	74	0.560925	2.04237	0	0.000588995	1944	tags=66%, list=32%, signal=96%
SMALL RIBOSOMAL SUBUNIT_CEL	62	0.575427	2.0347	0	0.000679866	2389	tags=82%, list=40%, signal=135%
DIP2_BIND	28	0.66863	2.03439	0	0.000674512	1588	tags=75%, list=26%, signal=101%
HCR1_BIND	70	0.565946	2.03339	0	0.000669243	1622	tags=57%, list=27%, signal=77%
RPL30_BIND	64	0.567463	2.02865	0	0.000768823	2046	tags=75%, list=34%, signal=112%
RPL1A_BIND	66	0.569338	2.02008	0	0.000866858	1549	tags=58%, list=26%, signal=77%
SDA1_BIND	19	0.730341	2.01809	0	0.000906192	660	tags=63%, list=11%, signal=71%
DBP9_BIND	25	0.679968	2.01767	0	0.000916509	1522	tags=76%, list=25%, signal=101%
NOP58_BIND	39	0.626049	2.01719	0	0.000909618	1538	tags=69%, list=25%, signal=92%
MED31_Down	118	0.519324	2.01635	0	0.000908433	1243	tags=47%, list=21%, signal=59%
MITOCHONDRIAL MATRIX_CEL	119	0.517079	2.01104	0	0.0010387	1686	tags=56%, list=28%, signal=77%
Nitrosative stress_Down	60	0.567698	2.01064	0	0.00103661	1959	tags=68%, list=32%, signal=100%
SAK1-DOWN	185	0.492329	2.00987	0	0.001062	1425	tags=46%, list=24%, signal=58%
ECM16_BIND	39	0.617936	2.00929	0	0.00107067	1865	tags=77%, list=31%, signal=111%
NOP12_BIND	117	0.515266	2.00891	0	0.00107902	1522	tags=53%, list=25%, signal=69%
SWI4SWI6_DN	393	0.459859	2.00391	0	0.00114611	1278	tags=43%, list=21%, signal=51%
PWP2_BIND	20	0.705795	2.00258	0	0.0011486	1014	tags=65%, list=17%, signal=78%
EFG1_YEAST_UP	20	0.711713	2.00127	0	0.00118265	241	tags=40%, list=4%, signal=42%
MEMBRANE-ENCLOSED LUMEN_CEL	453	0.455505	2.00123	0	0.00117444	1498	tags=42%, list=25%, signal=51%
ORGANELLE LUMEN_CEL	453	0.455505	2.00092	0	0.00116634	1498	tags=42%, list=25%, signal=51%
MITOCHONDRIAL LUMEN_CEL	119	0.517079	2.00087	0	0.00115835	1686	tags=56%, list=28%, signal=77%

### Sheet: GSEA negative correlation
NAME	SIZE	ES	NES	NOM p-val	FDR q-val	RANK AT MAX	LEADING EDGE
G1-S CLUSTER	188	-0.484944	-2.36612	0	0.00641467	1564	tags=48%, list=26%, signal=63%
VACUOLAR MEMBRANE_CEL	51	-0.551675	-2.17937	0	0.0647776	1163	tags=53%, list=19%, signal=65%
WBP1_BIND	64	-0.533038	-2.17545	0	0.0509566	1025	tags=39%, list=17%, signal=47%
UP FE STARVATION	291	-0.407272	-2.15488	0	0.0512057	971	tags=35%, list=16%, signal=39%
VACUOLAR PART_CEL	52	-0.534847	-2.08227	0	0.106767	1163	tags=52%, list=19%, signal=64%
PROTON-TRANSPORTING V-TYPE ATPASE COMPLEX_CEL	16	-0.694053	-2.06431	0.0025974	0.116489	1472	tags=75%, list=24%, signal=99%
CHROMATIN MODIFICATION_BIO	95	-0.464244	-2.05637	0	0.113241	1878	tags=48%, list=31%, signal=69%
CHROMATIN REMODELING_BIO	61	-0.513036	-2.05102	0	0.107028	1645	tags=46%, list=27%, signal=62%
INTRINSIC TO ORGANELLE MEMBRANE_CEL	27	-0.605574	-2.04804	0	0.100482	1720	tags=63%, list=28%, signal=88%
VACUOLAR PROTON-TRANSPORTING V-TYPE ATPASE COMPLEX_CEL	16	-0.694053	-2.04524	0	0.0954074	1472	tags=75%, list=24%, signal=99%
APL3_SGA	30	-0.60262	-2.04509	0	0.0874568	493	tags=17%, list=8%, signal=18%
TRANSFERASE ACTIVITY, TRANSFERRING HEXOSYL GROUPS_MOL	74	-0.484396	-2.03572	0	0.0885622	1473	tags=47%, list=24%, signal=62%
MAG1_BIND	20	-0.666213	-2.03058	0.00276243	0.0870072	684	tags=35%, list=11%, signal=39%
CRZ2 OE 4H_DN	272	-0.391423	-2.01252	0	0.0979239	1047	tags=34%, list=17%, signal=39%
