## Supplementary Table S6 for "Isw2-mediated chromatin remodeling governs antifungal tolerance and heteroresistance in *Candida albicans*"

### Sheet: Table S6
Table S6. Primers and strains lists

### Sheet: Primers
Name	Gene	Sequence (5'→3')
Primers for Knockout construction and verification
AS_ISW2_CA_DI_INTF1	ISW2	CATGCAAGTAGAATGGTACAAG
AS_ISW2_CA_DI_INTR1	ISW2	GGTTCCAGTCTGAATCGTATAA
AS_ISW2_CA_DI_EXF1	ISW2	CTTCTCTGAGTCATTTCTTCCACC
AS_ISW2_CA_DI_EXR1	ISW2	GCCGACTGACTCTTCAGAATCGGAGATTA
AS_ISW2_CA_COM_F1_XmaI	ISW2	TCCCCCCGGGGGGAGTGTGTATAGCAATTTTGCACC
AS_ISW2_CA_COM_R1_SacII	ISW2	TCCCCGCGGGGATTAAAGTTTCAATTTTTTTACTGTCTGTTCATTG
AS_CRZ1_CA_KO_F1	CRZ1	CATAAATCCCAATCATGTCTAACAATCCTCATCCCCAGGATGATGGGTCACAGCTATATGATAACTTTGAAATATCACCTCCTTCTATTGTAATGAAGCTTCGTACGCTGCAGGTC
AS_CRZ1_CA_KO_R1	CRZ1	GACAACAACCTCAAAAAAAAACTAAGTAATTTCAACACCACTACTAGTAGCAAGTGGTTTACCACTTGAATTTGCTTGTTCTTCTAATAATAATCGTTTAATCTGATATCATCGATGAATTCGAG
AS_CRZ1_CA_DI_EXF1	CRZ1	CTGCTATACTATCGACTACA
AS_CRZ1_CA_DI_EXR1	CRZ1	CCTTCAATTATGGAAAGTCC
AS_CRZ1_CA_DI_INTF1	CRZ1	TATTACAGTTACTCCTCCAC
AS_CRZ1_CA_DI_INTR1	CRZ1	GGTACGAGACTATTACCATC
Primers for MNase-qPCR
AS_Crz1_prom1_F_qPCR	CRZ1	GTTAAGAACGACAACAACCCTAAT
AS_Crz1_prom1_R_qPCR	CRZ1	GATGTTGTTGGTTTGATGAATTTCC
AS_Crz1_prom2_F_qPCR	CRZ1	GAAAGCCGATACTGATCAATCTTT
AS_Crz1_prom2_R_qPCR	CRZ1	GGGTTGTTGTCGTTCTTAACAT
AS_Crz1_prom3_F_qPCR	CRZ1	CCAGGATGATGGGTCACA
AS_Crz1_prom3_R_qPCR	CRZ1	TCTTGTGATTCTTGATTGAGCA
AS_Crz1_prom4_F1_qPCR	CRZ1	CCTAACAGCATCTTTCCAAGTTC
AS_Crz1_prom4_R1_qPCR	CRZ1	GGATGAGGATTGTTAGACATGATTG
AS_Crz1_prom5_F_qPCR	CRZ1	TTTCCCTTGACAACAACGAA
AS_Crz1_prom5_R_qPCR	CRZ1	AACTTGGAAAGATGCTGTTAGG
AS_Crz1_prom6_F_qPCR	CRZ1	TGAAGATACTAGCTTTCAACA
AS_Crz1_prom6_R_qPCR	CRZ1	AGCTTGGAAAATGTAGTCGA
AS_Crz1_prom7_F_qPCR	CRZ1	CAACCTATACAAACTAGTTAATC
AS_Crz1_prom7_R_qPCR	CRZ1	ACCAAGTTAATCCAATTGTG
AS_Crz1_prom8_F_qPCR	CRZ1	AGAATATTATCACAGACCCC
AS_Crz1_prom8_R_qPCR	CRZ1	TGTGGTAAATATGATGGAAGTTG
AS_Crz1_prom9_F_qPCR	CRZ1	ACTACTACTACTTACTACCTACTTCCA
AS_Crz1_prom9_R_qPCR	CRZ1	TGGACTGTCACACACACAC
AS_Crz1_prom810_F_qPCR	CRZ1	TGTGTGTGGGTAGTGTATATTGT
AS_Crz1_prom10_R_qPCR	CRZ1	CAGGTTCTTTAGCTTTGGTTTGT
AS_Crz1_prom11_F2_qPCR	CRZ1	TTGAAATCCAGCAGAAGAGAAA
AS_Crz1_prom11_R2_qPCR	CRZ1	GCAATAACTTTCCAAAGCCTAAC
AS_Crz1_prom12_F_qPCR	CRZ1	ACTGGTTCAGATTACAAACCAAAG
AS_Crz1_prom12_R_qPCR	CRZ1	TTTCTCTTCTGCTGGATTTCAA
AS_qAct1_F1	ACT1	GAAGCCCAATCCAAAAGA
AS_qAct1_R1	ACT1	CTTCTGGAGCAACTCTCAATTC
Primers for Mnase tagging and diagnostics
ASCaIsw2-ChEC-F1	agctctagatttggatcagtggaaccatcatctataaacggagaaaaacactctccagaagttatcgacaatgaacagacagtaaaaaaattgaaacttGGTCGACGGATCCCCGGGTT
ASCaIsw2-ChEC-R1	tgttttatagctaagctgtaccaaagctagaagtttgtccattatgttagtactatagtaattgttaatatttcttgtgtattttagtatgtatTCGATGAATTCGAGCTCGTT
ASCaIsw2-ChECdiag-F1	atggcttatcgacggagaat
ASCaIsw2-ChECdiag-R1	tggactgccaataaggttcc

### Sheet: Strains
Name	Reference (PMID)	Genotype
SN250	Noble et al., 2010 (20543849)	ura3Δ/::imm434/URA3 iro1::IRO1/iro1::imm434 his1::hisG/his1::hisG Leu2Δ::C.dubliniensis HIS1/leu2Δ::C.maltosa LEU2 arg4/arg4
SN152	Noble et al., 2005 (15701792)	ura3/::imm434::URA3/ura3::imm434 iro1::IRO1/iro1::imm434 his1::hisG/his1::hisG leu2/leu2 arg4/arg4
isw2	Homman et al., 2009 (1000783)	isw2Δ::LEU2/isw2Δ::HIS1 ARG4/arg4Δ leu2Δ/leu2Δ his1Δ/his1Δ URA3/ura3Δ::imm434 IRO1/iro1Δ::imm434
mac1	Homman et al., 2009 (1000783)	mac1Δ::LEU2/mac1Δ::HIS1 ARG4/arg4Δ leu2Δ/leu2Δ his1Δ/his1Δ URA3/ura3Δ::imm434 IRO1/iro1Δ::imm434
sef2	Homman et al., 2009 (1000783)	sef2Δ::LEU2/sef2Δ::HIS1 ARG4/arg4Δ leu2Δ/leu2Δ his1Δ/his1Δ URA3/ura3Δ::imm434 IRO1/iro1Δ::imm434
cta4	Homman et al., 2009 (1000783)	cta4Δ::LEU2/cta4Δ::HIS1 ARG4/arg4Δ leu2Δ/leu2Δ his1Δ/his1Δ URA3/ura3Δ::imm434 IRO1/iro1Δ::imm434
isw2-pISW2	This study	isw2Δ::LEU2/isw2Δ::HIS1 ARG4/arg4Δ leu2Δ/leu2Δ his1Δ/his1Δ URA3/ura3Δ::imm434 IRO1/iro1Δ::imm434 neut5::ISW2-SAT1
isw2 crz1	This study	isw2Δ crz1::ARG4/crz1::SAT1
Mnase-free strain	Tebbji et al. 2020 (33055256)	SN148 RPS1::CIpACT-3xFLAG-MNase-SV40-CYC URA3/ura3
isw2-mnase	This study	SN148 ISW2/ISW2::Mnase-ARG4
